# MinION™, a portable long-read sequencer, enables rapid vaginal microbiota analysis in a clinical setting

**DOI:** 10.1101/2021.01.07.425663

**Authors:** Shinnosuke Komiya, Yoshiyuki Matsuo, So Nakagawa, Yoshiharu Morimoto, Kirill Kryukov, Hidetaka Okada, Kiichi Hirota

**Affiliations:** Department of Obstetrics and Gynecology, Kansai Medical University Graduate School of Medicine, Osaka, Japan; HORAC Grand Front Osaka Clinic, Osaka, Japan; Department of Human Stress Response Science, Institute of Biomedical Science, Kansai Medical University, Osaka, Japan; Department of Molecular Life Science, Tokai University School of Medicine, Kanagawa, Japan; Department of Genomics and Evolutionary Biology, National Institute of Genetics, Shizuoka, Japan

**Keywords:** 16S rRNA, bacterial vaginosis, long-read sequencer, MinION™, nanopore

## Abstract

It has been suggested that the local microbiota in the reproductive organs is relevant to women’s health and may also affect pregnancy outcomes. Analysis of partial 16S ribosomal RNA (rRNA) gene sequences generated by short-read sequencers has been used to identify vaginal and endometrial microbiota, but it requires a long time to obtain the results, making it unsuitable for the rapid analysis of small samples in a clinical context. We demonstrated a simple workflow using the nanopore sequencer MinION™ that allows high-resolution and rapid differentiation of vaginal microbiota. Vaginal samples collected from 18 participants were subjected to DNA extraction and full-length 16S rRNA gene sequencing with MinION™. The principal coordinate analysis showed no differences in the bacterial compositions regardless of the sample collection method. The vaginal microbiota results could be reported within 2 days of specimen receipt. Although bacterial vaginosis (BV) was not diagnosed by the Nugent score in any cases, groups with both healthy and BV-like vaginal microbiota were clearly characterized by MinION™ sequencing. We conclude that full-length 16S rRNA gene sequencing analysis with MinION™ provides a rapid means for identifying vaginal bacteria with higher resolution. Species-level profiling of human vaginal microbiota by MinION™ sequencing can allow the analysis of associations with conditions such as genital infections, endometritis, and threatened miscarriage.
