## Supplementary Table S2 for "MinION™, a portable long-read sequencer, enables rapid vaginal microbiota analysis in a clinical setting"

### Sheet: Supplementary_Table_S2
Supplementary Table S2: Details of identified species with V1-9 16S rRNA analysis using MinION™ by minimap2 best hit score (>0.5%)
Sample	Identified species (>0.5%)	% of reads	Nugent socre	group
1_lavage_V1-9	Lactobacillus iners	68.4	1	H
	Lactobacillus jensenii	29.9
1_swab_V1-9	Lactobacillus iners	73.9
	Lactobacillus jensenii	24.2
2_lavage_V1-9	Streptococcus agalactiae	99.6	4	I
2_swab_V1-9	Streptococcus agalactiae	98.1
	Streptococcus dysgalactiae	1.7
3_lavage_V1-9	Lactobacillus gasseri	43.5828	5	I
	Atopobium vaginae	40.4419
	Staphylococcus epidermidis	11.5715
	Streptococcus anginosus	2.28359
	Lactobacillus hominis	0.606001
	Staphylococcus capitis	0.525119
3_swab_V1-9	Atopobium vaginae	54.5822
	Lactobacillus gasseri	36.3
	Staphylococcus epidermidis	5.02208
	Streptococcus anginosus	3.23952
4_lavage_V1-9	Lactobacillus crispatus	99.4	1	H
4_swab_V1-9	Lactobacillus crispatus	98.8
5_lavage_V1-9	Lactobacillus iners	99.9438	0	H
6_lavage_V1-9	Lactobacillus crispatus	99.4405	0	H
7_lavage_V1-9	Lactobacillus crispatus	42.9817	2	H
	Lactobacillus jensenii	32.5939
	Lactobacillus gasseri	11.7228
	Lactobacillus psittaci	5.46316
	Streptococcus mitis	3.44486
	Gemella haemolysans	0.591749
	Lactobacillus hominis	0.466949
8_lavage_V1-9	Streptococcus anginosus	24.0621	6	I
	Streptococcus mitis	19.0828
	Prevotella oris	8.43166
	Anaerococcus vaginalis	6.8159
	Prevotella fusca	6.23515
	Prevotella copri	4.97001
	Peptoniphilus harei	3.6046
	Peptoniphilus timonensis	3.50628
	Streptococcus pneumoniae	2.65377
	Prevotella intermedia	2.63961
	Prevotella scopos	2.10823
	Peptoniphilus coxii	2.00209
	Ezakiella massiliensis	2
	Prevotella histicola	1.78173
	Prevotella salivae	1.12134
	Dialister invisus	1.10251
	Prevotella buccalis	0.775453
	Prevotella ruminicola	0.704324
	Peptoniphilus duerdenii	0.661088
	Prevotella bergensis	0.578801
	Finegoldia magna	0.556485
	Streptococcus sanguinis	0.498396
9_lavage_V1-9	Lactobacillus iners	99.8	0	H
10_lavage_V1-9	Lactobacillus iners	99.7	1	H
11_lavage_V1-9	Lactobacillus crispatus	99.2	0	H
12_lavage_V1-9	Lactobacillus iners	99.9	0	H
13_lavage_V1-9	Gardnerella vaginalis	97.5404	2	H
	Lactobacillus gasseri	2.07616
14_lavage_V1-9	Lactobacillus crispatus	98.9609	4	I
	Lactobacillus frumenti	0.516245
15_lavage_V1-9	Lactobacillus crispatus	99.5224	0	H
16_lavage_V1-9	Lactobacillus crispatus	99.6823	0	H
17_lavage_V1-9	Lactobacillus crispatus	56.5468	3	H
	Lactobacillus salivarius	14.0101
	Lactobacillus frumenti	9.16845
	Gardnerella vaginalis	4.97292
	Lactobacillus vaginalis	4.29159
	Dialister micraerophilus	3.31318
	Lactobacillus plantarum	2.50535
	Lactobacillus gasseri	1.74792
	Lactobacillus fermentum	0.831444
	Lactobacillus antri	0.794176
	Atopobium vaginae	0.500756
18_lavage_V1-9	Lactobacillus crispatus	99.7103	2	H
group: diagnosed group with Nugent score, H: healthy vaginal microbiota, I: intermediate vaginal microbiota
*To minimize the possible sequence errors and misidentification, low-abundance taxa with less than 0.5% of total reads were discarded from the analysis.
