## Supplementary Table S3 for "MinION™, a portable long-read sequencer, enables rapid vaginal microbiota analysis in a clinical setting"

### Sheet: Supplementary_Table_S3
Supplementary Table S3: Datils of identified taxa with V1-9 16S rRNA analysis using MinION by FASTQ 16S workflow.
Sample	Identified genus (>0.5%)	% of reads
1_lavage_V1-9	Lactobacillus	99.5475
2_lavage_V1-9	Streptococcus	99.6484
3_lavage_V1-9	Lactobacillus	62.6498
	Staphylococcus	16.9838
	Atopobium	16.1381
	Streptococcus	2.95983
	Ureaplasma	0.493305
4_lavage_V1-9	Lactobacillus	99.9666
5_lavage_V1-9	Lactobacillus	99.3996
6_lavage_V1-9	Lactobacillus	99.8998
7_lavage_V1-9	Lactobacillus	94.8866
	Streptococcus	3.52184
	Gemella	0.711141
8_lavage_V1-9	Streptococcus	62.3
	Prevotella	22.1333
	Peptoipholus	6.66667
	Anaerococcus	4.16667
	Dialister	1.3
9_lavage_V1-9	Lactobacillus	99.3331
10_lavage_V1-9	Lactobacillus	99.3331
11_lavage_V1-9	Lactobacillus	99.2328
12_lavage_V1-9	Lactobacillus	99.6662
13_lavage_V1-9	Bifidobacteriaceae	85
	Bifidobacterium	12.3416
	Lactobacillus	1.86791
14_lavage_V1-9	Lactobacillus	99.8666
15_lavage_V1-9	Lactobacillus	99.8
16_lavage_V1-9	Lactobacillus	99.5
17_lavage_V1-9	Lactobacillus	89.5597
	Dialister	3.86925
	Bifidobacterium	0.533689
18_lavage_V1-9	Lactobacillus	99.7665
The MinION™ V1–9 reads were analyzed using the EPI2ME FASTQ 16S workflow ver. 2020.04.06 (Oxford Nanopore Technologies). The sequences were mapped against the NCBI bacterial 16S rRNA database (snap of NCBI 16SMicrobial on 28th Jan 2020) using BLAST 2.10.0 with a minimum accuracy of 77% as a default parameter. To minimize the possible sequence errors and misidentification, low-abundance taxa with …
